# Bellinger River Virus 2: The Emergence of a Second Novel Pathogenic Nidovirus in Bellinger River Snapping Turtles (*Myuchelys georgesi*)

**DOI:** 10.64898/2026.11.27.769811

**Authors:** Lauren Lim, Bethan J. Lang, Josephine Rieken, Kate Parrish, Jane Hall, Karrie Rose, Edward C. Holmes

## Abstract

In 2015 a major population decline in the critically endangered Bellinger River snapping turtle (*Myuchelys georgesi*; New South Wales, Australia) was attributed to the circulation of the serpentovirus Bellinger River virus (BRV). A decade later, we report the identification of a second novel serpentovirus in wild Bellinger River snapping turtles, herein referred to as Bellinger River virus 2 (BRV2), that is also associated with mortalities and further population impacts. Ocular and lacrimal gland lesions were consistent across disease events, although tissue tropism and distribution of internal gross and microscopic lesions varied between BRV and BRV2 infections. We employed a metatranscriptomic approach to identify and characterise BRV2. Phylogenetic analysis revealed that BRV and BRV2 form a distinct Bellinger River virus clade within the subfamily *Serpentovirinae* (family *Tobaniviridae*, order *Nidovirales*). However, given the extent of sequence divergence between the original BRV detected in 2015 and BRV2, which exhibit ∼70% nucleotide identity across the full viral genome, we propose that BRV2 did not emerge directly from BRV during the period of outbreak observation and instead arose from a recent cross-species transmission (spillover) event within the Bellinger River ecosystem. The emergence of BRV2 in *M. georgesi* suggests that Bellinger River viruses remain an ongoing threat to the conservation of the species and emphasises the need for continued effort in the biotic and abiotic surveillance of the river and its wildlife. Such surveillance may also aid in improving our understanding of the origins, transmission, and drivers of serpentovirus emergence within the river ecosystem.

**IMPACT STATEMENT:** The eponymously named Bellinger River snapping turtle (*Myuchelys georgesi*) is an endemic freshwater turtle that has been the subject of more than a decade of conservation efforts. While it was once considered an abundant species in the Bellinger River, the emergence of a novel nidovirus in 2015 resulted in a 90% population decline. Since this dramatic decline, population monitoring, breeding programs and pathogen surveillance for the aetiologic Bellinger River virus (BRV) have been in effect. In recent years, *M. georgesi* mortalities have been reported with pathologies similar to BRV; however, PCR diagnostic assays suggest the presence of an additional infectious agent. Herein, we characterised a second novel pathogenic Bellinger River virus 2 (BRV2) in turtles sampled from mortality events in 2022 and 2024 that likely emerged following an independent cross-species transmission event from a currently unknown reservoir. Together, findings contribute to the conservation of a critically endangered native Australian species.

**DATA SUMMARY:** The raw sequence reads generated here are available on the NCBI SRA under BioProject PRJNA1563736 and accession numbers SRR41835701-SRR41835716. All viral genomes and corresponding sequences assembled in this study have been deposited in GenBank under accession numbers QB391510-QB391512.
