## Supplementary Tables S1-S2 for "Bellinger River Virus 2: The Emergence of a Second Novel Pathogenic Nidovirus in Bellinger River Snapping Turtles (*Myuchelys georgesi*)"

### Sheet: Table S1
Pool	Year	Animal	Tissue
BRST10446_Ki	2015	10446.2	Kidney
BRST10446_Ki	2015	10446.2	Kidney
BRST10446_Ki	2015	10446.2	Kidney
BRST10446_Li	2015	10446.1	Liver
BRST10446_Li	2015	10446.2	Liver
BRST10446_Li	2015	10446.2	Liver
BRST10446_Li	2015	10446.2	Liver
BRST10446_Li	2015	10446.2	Liver
BRST10446_Li	2015	10446.2	Liver
BRST10446_Lu	2015	10446.1	Lung
BRST10446_Lu	2015	10446.7	Lung
BRST10446_Lu	2015	10446.8	Lung
BRST10446_Lu	2015	10446.9	Lung
BRST14617_Go	2022	14617.1	Gonad
BRST14617_Go	2022	14617.2	Gonad
BRST14617_Go	2022	14617.3	Gonad
BRST14617_Ki	2022	14617.1	Kidney
BRST14617_Ki	2022	14617.2	Kidney
BRST14617_Ki	2022	14617.3	Kidney
BRST14617_Ki	2022	14617.4	Kidney
BRST14617_Ki	2022	14617.5	Kidney
BRST14617_Li	2022	14617.1	Liver
BRST14617_Li	2022	14617.2	Liver
BRST14617_Li	2022	14617.3	Liver
BRST14617_Li	2022	14617.4	Liver
BRST14617_Li	2022	14617.5	Liver
BRST14617_Lu	2022	14617.1	Lung
BRST14617_Lu	2022	14617.2	Lung
BRST14617_Lu	2022	14617.3	Lung
BRST14617_Lu	2022	14617.4	Lung
BRST14617_Sp	2022	14617.2	Spleen
BRST14617_Sp	2022	14617.3	Spleen
BRST14617_Sp	2022	14617.4	Spleen
BRST14617_Sp	2022	14617.5	Spleen
BRST15811_Br	2024	15811.20'	CNS
BRST15811_Br	2024	15811.3	CNS; Brain
BRST15811_Br	2024	15811.4	CNS; Brain
BRST15811_Br	2024	15811.1	CNS; Spinal Chord
BRST15811_Br	2024	15811.1	CNS; Spinal Chord
BRST15811_Br	2024	15811.1	CNS; Spinal Chord
BRST15811_Br	2024	15811.1	CNS; Spinal Chord
BRST15811_Br	2024	15811.2	CNS; Spinal Chord
BRST15811_Br	2024	15811.5	CNS; Spinal Chord
BRST15811_Br	2024	15811.6	CNS; Spinal Chord
BRST15811_Br	2024	15811.7	CNS; Spinal Chord
BRST15811_Br	2024	15811.8	CNS; Spinal Chord
BRST15811_Br	2024	15811.10'	CNS; Spinal Chord
BRST15811_Eye	2024	15811.1	Eyelid
BRST15811_Eye	2024	15811.1	Eyelid
BRST15811_Eye	2024	15811.1	Eyelid
BRST15811_Eye	2024	15811.1	Eyelid
BRST15811_Eye	2024	15811.2	Eyelid
BRST15811_Eye	2024	15811.2	Eyelid
BRST15811_Eye	2024	15811.2	Eyelid
BRST15811_Eye	2024	15811.2	Eyelid
BRST15811_Eye	2024	15811.3	Eyelid
BRST15811_Eye	2024	15811.4	Eyelid
BRST15811_Eye	2024	15811.5	Eyelid
BRST15811_Eye	2024	15811.6	Eyelid
BRST15811_Eye	2024	15811.7	Eyelid
BRST15811_Eye	2024	15811.8	Eyelid
BRST15811_Eye	2024	15811.9	Eyelid
BRST15811_Eye	2024	15811.10'	Eyelid
BRST15811_Go	2024	15811.2	Gonad
BRST15811_Ki	2024	15811.1	Kidney
BRST15811_Ki	2024	15811.1	Kidney
BRST15811_Ki	2024	15811.1	Kidney
BRST15811_Ki	2024	15811.1	Kidney
BRST15811_Ki	2024	15811.2	Kidney
BRST15811_Ki	2024	15811.2	Kidney
BRST15811_Ki	2024	15811.2	Kidney
BRST15811_Ki	2024	15811.2	Kidney
BRST15811_Ki	2024	15811.3	Kidney
BRST15811_Ki	2024	15811.6	Kidney
BRST15811_Ki	2024	15811.7	Kidney
BRST15811_Ki	2024	15811.8	Kidney
BRST15811_Ki	2024	15811.9	Kidney
BRST15811_Ki	2024	15811.10'	Kidney
BRST15811_Ki	2024	15811.20'	Kidney
BRST15811_Li	2024	15811.1	Liver
BRST15811_Li	2024	15811.1	Liver
BRST15811_Li	2024	15811.1	Liver
BRST15811_Li	2024	15811.2	Liver
BRST15811_Li	2024	15811.2	Liver
BRST15811_Li	2024	15811.2	Liver
BRST15811_Li	2024	15811.2	Liver
BRST15811_Li	2024	15811.2	Liver
BRST15811_Li	2024	15811.3	Liver
BRST15811_Li	2024	15811.4	Liver
BRST15811_Li	2024	15811.5	Liver
BRST15811_Li	2024	15811.6	Liver
BRST15811_Li	2024	15811.7	Liver
BRST15811_Li	2024	15811.8	Liver
BRST15811_Li	2024	15811.9	Liver
BRST15811_Li	2024	15811.10'	Liver
BRST15811_Li	2024	15811.20'	Liver
BRST15811_Lu	2024	15811.1	Lung
BRST15811_Lu	2024	15811.1	Lung
BRST15811_Lu	2024	15811.1	Lung
BRST15811_Lu	2024	15811.2	Lung
BRST15811_Lu	2024	15811.2	Lung
BRST15811_Lu	2024	15811.2	Lung
BRST15811_Lu	2024	15811.2	Lung
BRST15811_Lu	2024	15811.5	Lung
BRST15811_Lu	2024	15811.6	Lung
BRST15811_Lu	2024	15811.9	Lung
BRST15811_Lu	2024	15811.10'	Lung
BRST15811_Lu	2024	15811.2	Lung
BRST15811_Lu	2024	15811.3	Lung
BRST15811_Lu	2024	15811.4	Lung
BRST15811_Lu	2024	15811.8	Lung
BRST15811_Re	2024	15811.1	Rectum
BRST15811_Re	2024	15811.1	Rectum
BRST15811_Re	2024	15811.1	Rectum
BRST15811_Re	2024	15811.1	Rectum
BRST15811_Re	2024	15811.2	Rectum
BRST15811_Re	2024	15811.3	Rectum
BRST15811_Re	2024	15811.4	Rectum
BRST15811_Re	2024	15811.5	Rectum
BRST15811_Re	2024	15811.6	Rectum
BRST15811_Re	2024	15811.7	Rectum
BRST15811_Re	2024	15811.8	Rectum
BRST15811_Re	2024	15811.9	Rectum
BRST15811_Re	2024	15811.10'	Rectum
BRST15811_Sp	2024	15811.1	Spleen
BRST15811_Sp	2024	15811.1	Spleen
BRST15811_Sp	2024	15811.1	Spleen
BRST15811_Sp	2024	15811.1	Spleen
BRST15811_Sp	2024	15811.2	Spleen
BRST15811_Sp	2024	15811.2	Spleen
BRST15811_Sp	2024	15811.2	Spleen
BRST15811_Sp	2024	15811.2	Spleen
BRST15811_Sp	2024	15811.2	Spleen
BRST15811_Sp	2024	15811.3	Spleen
BRST15811_Sp	2024	15811.4	Spleen
BRST15811_Sp	2024	15811.5	Spleen
BRST15811_Sp	2024	15811.6	Spleen
BRST15811_Sp	2024	15811.7	Spleen
BRST15811_Sp	2024	15811.8	Spleen
BRST15811_Sp	2024	15811.9	Spleen
BRST15811_Sp	2024	15811.10'	Spleen
BRST15811_Sp	2024	15811.20'	Spleen

### Sheet: Table S2
Library	Contig	Length	Accession	Match	Identity	Match_bp	E-value	Gene_ID	Length_RSEM	Effective_Length	Expected_Count	TPM	FPKM	IsoPct	Sequence
BRST_Br	BRST_Br_k141_154553	8977	YP_009755850.1	YP_009755850.1 putative glycoprotein [Bellinger River virus] >AXP11713.1 putative glycoprotein [Bellinger River virus]	56.3	503	3.44e-177	k141_154553	8977	8755.99	1688	8.84	8.83	100	TCCAGAAGATCGCTAACATCAGCGAATTCAACGCTAACATCAAGAACCTCATCAACCAAATCGACAAAGCACCATCACTCGGAGACATGCTCGAGAAGCAAACAATGCTGACACTCAACGACATCATCGCACAAATCAACGCATGGTCAATCTGGGACATCATCAAATGGTTCCTTATCTGCGCCGTGCTCATCGCATTCTGCGCACTCGGCATCTCGGCAACAAGACTATTCACAAAACGATGAAACTCTTCTCCATCCTCGCGGCAGTACTCACAACAGCACAATGCACCGACTTGTACATCCACCAATGCCACTGTGAGAACCACTGCACAGCGAACAACACTAACAACGCAAGCTCAATCACCGACGGCTACCGTAACAGCAACGAAACTCTCAC…
BRST_Br	BRST_Br_k141_388178	3338	YP_009755843.1	YP_009755843.1 polyprotein 1ab [Bellinger River virus] >AXP11707.1 polyprotein 1ab [Bellinger River virus]	80.9	1112	0	k141_388178	3338	3116.99	135	1.99	1.98	100	CACTGTAAAACAATCAACCTGAACAGCTTCGCAGTCGAACACCACAACGACATCAAGCAACAAGCAACCAAGCACCAGTACCTCGTCGAGAACGCCAAACCAAAACGCACAATCAGCACGAAAAGCTACTGCCAACTCGCATGCCTCTGCTTCCTCATCTTAACCGGCATCAGAATTGCCTACCGCAAGTACAACAAACTCACAACACCAGCCGGCCTGAATCCAAGCGGCCTAGACTACAGCAAAGGCCAACTCTACATCCATGAGGCAATCGCAGCAACCGCAGTCGCAATCGGCAACCAGCACAACATCCAAGCATGGCAATTCAGCAACGGCACATTCGCATTCACGAGGAAGATTAGCACAGTCACCGAACGCACCCCATGTGGGAGCTTCAGT…
BRST_Br	BRST_Br_k141_374657	1476	YP_009755844.1	YP_009755844.1 polyprotein 1a [Bellinger River virus] >AXP11706.1 polyprotein 1a [Bellinger River virus]	51.1	554	1.26e-162	k141_374657	1476	1254.99	73	2.67	2.66	100	CAAATCGCAAATCAGTCAAGGCTGCGTAGTCTCCACCACCGACCTCAACAACGCCCAAGTCAGCGACGTCAGTCTGGCAATGAACAACTTCAACGCTAGACTCGCAGTCAGAGGCGTCAGTTATAAATACTTTGAAAACGACTCCAACGCCGTCATCGACTACCACCTGAAGTACGCAATCTACATCTGCGAATCCCTGAACATCAGACACAACTTCAACAGTCGAGAAAGCAACTTTGCGAAAATCATCGCAATGTACGCATTCGCCATCACAAGCGCAAGCTGTACACACGGCATCAGACTACCAGTCGACTTACCAGACTACGAAGAAGCAGGTGACATCCAAGATTTCAAGTACAAGAACCTCAACACAGCATACTGTTACGGCAATGGGGCATA…
BRST_Br	BRST_Br_k141_48683	1215	YP_009755845.1	YP_009755845.1 spike glycoprotein [Bellinger River virus] >AXP11708.1 spike glycoprotein [Bellinger River virus]	59.7	350	1.6e-139	k141_48683	1215	993.99	40	1.85	1.84	100	GCATACCGCCACATGTTCAAAACATTCGTCCGACAAGACTCACTCAACTGTGACACAATCCTCCGAGCCCACAACGTCCACCGAGTCCCAAAATTCCTCGAACCACGCCTTACAACAAGCAACTGGTCAAGCGGAAAATTCATACAAAACAACTGACAATGTTTTCTACGGCACTCATCACAACACTCATCGCACTCACAGCAAGCCAAAGCGACAAATACGAGAACTGGGACAAAGTCTTCAGTCTCGACAACAACGTCCAGAACATCGCCTCCCAACAACAGTTTAACAACTTTATAACCAAGCCGTATCTCATCAACACAATTGAACCAGGACTCAAACCAGACGAGCTCGTCAAGTATCTCGAGACACACCAACTCACGCAATCAACCGACACTA…
BRST_Br	BRST_Br_k141_280388	1080	YP_009755844.1	YP_009755844.1 polyprotein 1a [Bellinger River virus] >AXP11706.1 polyprotein 1a [Bellinger River virus]	60.4	227	4.23e-77	k141_280388	1080	858.99	67	3.58	3.57	100	TGTATAAGAGACAGTGTCTCAAATTCTGTAACAGCACCCGTTAGCCAAGAAGAAAATATTGCCAACGAAACCGCATCTTTAGCCAGCTTAAACAGCAACGAATCGTGGGAAACACAACTTAAAGCACAAGAGTCTCGACTCAACAGAAACACAACCACAAGTCCCACCGAAAACACAAAGCATCTTCGTGAGGTACTTGCAACTAGAACAGCAAGTAACAGCATCGTAACTAGTCTTTTAAGTAACCTAACTGTCTCTGACCAAGCAAGTCCACTGGCACTCTGTGGCATGTCTCCACTCGACTCAAACAACATCGAAACAAAAGAAACAGTCGAACGCCAAAGCAGTGAAATTAACTCGATCACCAGCAACTGCAGCATCAGAAGCTTCGAGTACAAT…
BRST_Br	BRST_Br_k141_386005	996	YP_009755845.1	YP_009755845.1 spike glycoprotein [Bellinger River virus] >AXP11708.1 spike glycoprotein [Bellinger River virus]	72.8	312	1.29e-151	k141_386005	996	774.99	64	3.79	3.78	100	CACTCACGAAGACCGAACCACTCAGCGGCACCATCGACGTCAACTTCCTCCAAGAAGTCGCGAAAGTCCAAGCGCAACGCTACGACCTCACAGTCGAAACCGGACTCTCGCACACCGAAACACTTGACAAGCTCTTCCAAATGACAGTCGCAATGCCAACCGACCACACATTCTTCCCAGACCGCTCACAAGCGGCAATCGACCTCGGCATCTTCAGCAACGCAATGTACAACACTAAAGAAGACATGGACCACGTCGCCGGACTACCTTGGCTCGCCGGATGGCGCTTCGGAAGACAAATCAACGCACTCTCGTACACAACAAGCGCACTATCGAAAAGCTACCGGCAACTCAGTAACACGGTCAACAACAACTTTCAGAAAGTCGCAACAGCACTCA…
BRST_Br	BRST_Br_k141_497800	933	YP_009755844.1	YP_009755844.1 polyprotein 1a [Bellinger River virus] >AXP11706.1 polyprotein 1a [Bellinger River virus]	74.5	306	8.5e-159	k141_497800	933	711.99	48	3.09	3.09	100	GATTGCTTGAAAATTCTTCGGGTAGTTTTCCGTCGAGGAAGTGGTCTTGCTTGCTGCATGTCTTCTGATACTCTTGGTCATATTGGCTGCAGAAGTTGTAAAAGTCTGTGAGTTCGCTTTCGGACATGGTTTCTAAGAAGCCGATGTGGAGGATGTTCTTGCGGCCAGGTTGTTGTCCTGCGATGTAGTTGGTTCTCCAGTCGTCGTGTGAGCGGAAGTACTCGAGTGTTGCTTTGGTCATTTCTGGTTTGAGTGTTGTGAGTGAACTTGCAAGGTGGCTTGAAATGTTGACTTTCTTGCCGGTACGGTAGGCAAAAAGTGCTGCTCGAGTTGTCCATTCGTTATATGACAGTTTCGTTGTTGAATACGTTTCGTTAGCGTTATATTTATTAAAGTCTT…
BRST_Br	BRST_Br_k141_321977	825	YP_009755843.1	YP_009755843.1 polyprotein 1ab [Bellinger River virus] >AXP11707.1 polyprotein 1ab [Bellinger River virus]	89.4	274	5.12e-159	k141_321977	825	603.99	40	3.04	3.03	100	TCGGACCATCACATACACTCCTGCGAGCAGTCAAACAAGACCAACTGTACAACGCAGCACCAGACAACTACATCGACCAACTCGTCGAACTGTCTGAGAAATCTGCACTCATCTTCAGCACGAAATGCGTCCAGAAATTCGCACTCACAGCGAAAGCCAGAGCAAGGACCATCGCCGCATGCTCCATGACAGCCTCAACACTCTTCCGAGCACTCCACAAACCAGTCACAGCCAACTTCGTCAAACAGACTCAAACCGACGGCACTTCAATCCACCACCTCATCGGCGTCACCAAATTCCGAGGAGGCTTTGACAAATGGTTCAAATCTCGACACGGAGACATCAACAACTGGCACGTCTTCGGCAGCGACTACACCAAATGCGACCGAAGCTTCCCTC…
BRST_Br	BRST_Br_k141_409644	820	YP_009755844.1	YP_009755844.1 polyprotein 1a [Bellinger River virus] >AXP11706.1 polyprotein 1a [Bellinger River virus]	80.5	174	1.62e-86	k141_409644	820	598.99	16	1.23	1.22	100	TCCGAGTCGACTACGCCCAAACCGCAGACAAAGCCAAGAAACCACTGCTCGAGCAAGTCCAAGAAGCAACCGACGAGTCAATCTTACTCACAATCGACGGACAGCTACTGCCATTTAAAGCATCAGCCCACATACCAGCACCAGTCCTCGCGGCAGTCATGGCTAAACTCCGACTCGAGCACGTTTCACTCCAAGCAATCAGACTCGGCGGGCTTGAAAACGCAACCGACCACACAGCCCACAACGAACTACCACTACGAGCAACCGGCTTCACAACATACTACGGACCATCACTCTGTAAGTATTGCCGCCTCAACATCGAACACAACTGTTCAGTCGGCCAATTCGTCCAAATCCCGCAACACTCTGACCCAACAGACTATCTCGACAAGCACCAAG…
BRST_Br	BRST_Br_k141_76024	741	YP_009755844.1	YP_009755844.1 polyprotein 1a [Bellinger River virus] >AXP11706.1 polyprotein 1a [Bellinger River virus]	60.6	188	2.31e-62	k141_76024	741	519.99	39	3.44	3.43	100	CTCGGTTCTGGTGTAAATTTTCTGCGTGGTGGTGGTTTCAGGTTTGAATTCAACGAGTTGGAGAATGGCGACTTGGTTGAAGTCCTCTCCGGTAATTTCGTTGCCTGCTGTTCGGAATGCTGTTGTTTTGCTTGGTTCGACGATGACGAGCTCGGCGTGTGTTGCCGGTAGCGTCTTGTGCTCGTACACGCAGATGCATGTTGATGTGAGTGTTTTGACTGGTTTTAAGGTGTATCCAAGTGGAAGGATGCCTTTGAGTCCAGCGAGGCTTGAGACCTCTGTGAATTTCATGGTGTTGTATTCCTCTTGGGTGATCTTGTAATTGGACAAGATGTCGAGGAGTAGTTCTTTGACTGTGTTGATGCATTGGTTAGTCGATGGTGCCACTTCATTGACGCT…
BRST_Ey	BRST_Ey_k141_241865	27395	YP_009755844.1	YP_009755844.1 polyprotein 1a [Bellinger River virus] >AXP11706.1 polyprotein 1a [Bellinger River virus]	57.8	5246	0	k141_241865	27395	27191.5	3.77948e+06	4306.41	5612.74	100	TTTGAATCGACCAGGTTTCAAGTAGATGGTGTCAATTTAAATTTAATGGTGAAGGTAAATATAAAAGTCCCATGTTTAAGCTCATAAGATCCTTTTTAAAGGAATAGTCAGATAATGGGCCAAAATGTTGGACATTAATGATTGTTGTACCTGCAAGTTAAATGCTTCCTATGAATTAAATATACAAAGAGTTTGTGCATTTACAGGCATTAAGCAAGCCTTTATTAGTTGAAGTTGAGTGCTGCTCTCAATGCTAACTTGGCAGCAGCTGGTCATTATGTTTCCACACATGAAAAGCTAATGCCCTGACCTTCATCTGGATTTTATTGTTTGCTGATCTATATATATACATTGTCTCGGAGATTGATCCTGTCCGAGAAAACCAACCTAGCAATTTGA…
BRST_Ki	BRST_Ki_k141_183482	15799	YP_009755843.1	YP_009755843.1 polyprotein 1ab [Bellinger River virus] >AXP11707.1 polyprotein 1ab [Bellinger River virus]	85.5	2311	0	k141_183482	15799	15590.1	16158	19.73	38.23	100	GTTTGTTTATTGAACCTGGGTCATATTTAGATTCACAAGCAATTTTAAATGTACATCTTAGAATTCAATTTTGAAGTGTTTCACACAAAAATATTGGCACACAACAGTTGCATTAAGGTGTAACAGCCACCTTTTTCGAAGAATTGCTGCAAGTGTTTGCCCAAGGTTGAAAAAGTTTACTTGGAACATGAAAACCTGTAACAAGTTTTAAATTAATTGTACAAAACAGTTGTGTGTTACTTGTAAACCTTTCCCCCACACTTGAAAAGACCCTACACCCTACCCTACCCAGCATCAGATACCAAGAAAGGAAAATAATTGTTTATACAAAAACTGAAATCCACATGTGCCTGAAATAAAGAAAAAACACACCAGTACTTAGCATTATGCTAATCAGAA…
BRST_Ki	BRST_Ki_k141_518535	14662	YP_009755843.1	YP_009755843.1 polyprotein 1ab [Bellinger River virus] >AXP11707.1 polyprotein 1ab [Bellinger River virus]	55.8	4758	0	k141_518535	14662	14453.1	18347.2	24.17	46.82	100	ATAGCGGACGATGACCCAGTTTGGAAAGCTGAGGCGGAGTGACAAGATGATGTTGGCGGTAAACCAGAGCGGATAGTACTGGGTGTTCTGTAACAAGAGTGTGAGACAGGTGAACCAGCTTGAGGCGTTGGCGAAGCTGAAGATGAACAGTGCGATGACGTAGGTGTCAATTGTGACTGTGAAATATGCGATTGTCCAGTATGCCGCGGCGAAGATGATGCTTCGTGTTGGTAGTAAGAATGCTTTGAGGCACATGACGCTGAAGATGACTGTGATTAAGATGAAGTCTTGCACGCCGAATCTTGTGATTGTCTGGAGTAGGTGGAGGTTGCTGATTGAGCTTGTTTCAAAAATGCTGCTGATGACTGACATGTTTGCTTCGCAGACGAGTAAGAAGAT…
BRST_Ki	BRST_Ki_k141_356017	5517	YP_009755850.1	YP_009755850.1 putative glycoprotein [Bellinger River virus] >AXP11713.1 putative glycoprotein [Bellinger River virus]	57.2	486	1.21e-178	k141_356017	5517	5308.07	7881	28.27	54.77	100	ATTTAATGTGAGAGTTTTATTATTCTAGTAAAAACACAACCGCAAGGGGACATGTTACACCTGACGGCGAGTCATTACCATGAGAAGCCAAAAGGAAACACAGTCAATCTGCCTCTTAGCAACTGAAAGAACAGAAGCCACCTGGGTGAGACAAGAGGGTTTTTGTACTTTTGTGGAAACCAGCTAGTGATGTTCTAGCTGACGGAGCGGTCCTCCGGGTGCATGCGTTTCAGCATTTGATATACGGGCACTACCTATTTATGTAGTATACTCTATACGTTGGTCTCGTTGAGGTGTTTAGGCAAGATCGTATTACCTTCCTTTCCCACTTAAGGGGGCCAGAGAATTCTATTCAATACTGTGGAATTGTACCACATCTTAGCAGGGTCGTCAATTGCG…
BRST_Ki	BRST_Ki_k141_198557	1266	YP_009755848.1	YP_009755848.1 putative nucleocapsid [Bellinger River virus] >AXP11711.1 putative nucleocapsid [Bellinger River virus]	71.7	46	2.1e-09	k141_198557	1266	1057.07	14	0.25	0.49	100	GGAGAACGTCTTGCGCCACTGCTCATTACACCAGAGCAGGAAACCGACTTACGACCAAACATGTCCCAAGAAGCAATGACAAAATTCGTCAACGACGTCTCACGAAGAATCAAAGCAGGAAGCAAATATGAGACTTTATTAAAGCTGCTTGAAACTTTATATGGGAACCTATCAACTAAGGCACCATATTGGGGCTCAATTTGCTTTTATATTTGCCTACTTAGTACAATGAAACTTTATTTTACACAGCACCTTTCATACAAATTCTATTCCAATATTCTTTATGGAGTTCCAATATAACCCATAGCAGACAAGAAGACGCTAAGAGGTATGGACCAGAGGGAAAGAGACTTTTAAGATGAAACTTGAAAAGAGATGGGGGAGTCAAAGAGGCAGAGA…
BRST_Li	BRST_Li_k141_68148	17609	YP_009755843.1	YP_009755843.1 polyprotein 1ab [Bellinger River virus] >AXP11707.1 polyprotein 1ab [Bellinger River virus]	85.4	2311	0	k141_68148	17609	17397.3	15516.8	15.25	20.79	100	CCCCAGATTAGAATAACGGTCTCGTGGGCTCGGAGATGTGTATAAGAGACAGTGAAAAACTTTTAGGCCTTTCAACCGGACCACAAATGAAACCCGAAACCGCACTCGCCAACGCAGTCTTGAAATGCAGCATCAGCAACACAACCATGCTATACGAACCACCTAAAAGCACACGACTCCCAGTCTATTTACAGTCCAAACTTAACAGACTCTCAGACATCGTCGTAAATAAAGCACAACTTACCAACATCTGCAGCATCAATGACAGCACCGGCCAAATCGGACACGGAGTCTTTTTAACACCAAGCACAGTCCTCACAGCACGACACTGCAACGTCACCGACATCACAGTCTTCTACCGAGGGCAGAACCTGAAGGTCCACAACATTGAGCCAGTCG…
BRST_Li	BRST_Li_k141_43110	5899	YP_009755843.1	YP_009755843.1 polyprotein 1ab [Bellinger River virus] >AXP11707.1 polyprotein 1ab [Bellinger River virus]	47	2069	0	k141_43110	5899	5687.28	5373	16.15	22.02	100	TGGTTGACGTTCTGTAGACTGTTGCTTATACTCGTTGGTTTGTCGGCGTTGCTTGGTTGACTTGACTCGTTGGTGTTGCTTATGTCACTTGATGTTGCTGTTGTGCTTGGTGCTGTCTTGTGGCCGATGTGGTGAATTAAAACAAAGTTGGCAAAGTGTTCGTTGTTAGACTCAAAGAGTTGGTTGAGGCTGGTGATGTTGGTTGCGCTGCAATATTGCTGTCGGTACCAGTCGATTGTGTGGAGCGTTTCGGTTGTAGTACATGTTGGCATGACGATTGTGTGTGTTATTGAGTCGTTATCCTTCTGGTGGACTGTGACGTAATAATATTTGCTCCAGGTGCTGTATGTTGCTGGGTTGTAAACTGGTACGAAGTGAAACTCACTGAGCTCGCCACAT…
BRST_Li	BRST_Li_k141_347997	4246	YP_009755843.1	YP_009755843.1 polyprotein 1ab [Bellinger River virus] >AXP11707.1 polyprotein 1ab [Bellinger River virus]	68	1365	0	k141_347997	4246	4034.28	3171.18	13.44	18.32	100	CACCAGATTAGAATAACGGTCTCGTGGGCTCGGAGATGTGTATAAGAGACAGTCGCCGACAAACCAACGAGTATAAGCAACAGTCTACAGAACGTCAACCTACCACCAACCAGCACCACCAACAACACGAAACCGGCAACACCAACAAGCACCGCAGACTCTGAAGACACCACTACACTCCGTAACAACGTCGTCATCACAATCCACTCTTGTAACAAAGAAGACTTCAACAGTCGCCACGCACTCAACCAAGCAACAGCAAGAGCATTTTTCTGCCGCGAACACTGTGGAAACTGTCTCGTCAACGTACCTAAAACCGCCAGCATCACCGACCAACTCATTTTGAACGCCCAAACCTACTGTAACTGGTCCGGCATCAGCCACCACGACCTCACATTT…
BRST_Li	BRST_Li_k141_235610	2182	YP_009755844.1	YP_009755844.1 polyprotein 1a [Bellinger River virus] >AXP11706.1 polyprotein 1a [Bellinger River virus]	46.2	437	3.5e-86	k141_235610	2182	1970.28	3176	27.56	37.58	100	GCTGGATGCAGGAATCCCTGGGTGAGATTATGTGGCCTGTGCTATGCAAGAGGTCAGCCTAGATCATCATAATAGCCCCTTCTGGCCTTAAAAATCTGTGAATCCGAATGTGTATTATATATATACATTGTCTCGGAGATTGATCCTGTCCGAGAAAACCAACCTAGCAATTTGAATCATTATTCAACCTGCTACACCGTGTTATTAAACTCTCAAACCCCCTGACAGTTTAAGATCTATCCACCACAAATAAACAAAACAATTGAAATATATTTTCTTTTAAGCAGATTAGTAACCTGCCTTGTTTACACCAGCGTGTCAGCGCACTCTTGCACCGGGGCTCCTCCCTGTAGCTGCCAACCCTCTCAAGAACGTCACTAACCAAACCGTTCTCTACCC…
BRST_Li	BRST_Li_k141_365317	1000	YP_009755844.1	YP_009755844.1 polyprotein 1a [Bellinger River virus] >AXP11706.1 polyprotein 1a [Bellinger River virus]	60.5	253	1.72e-86	k141_365317	1000	788.28	312	6.77	9.23	100	ACCTATACAGCCAAAGCGCAGTCTACAGCCAACTCCCAGACGACACAACCCGCTACTTCAACGGTGAGTATGTAAACAGCCACGAAGGACACATCACCGAGTACAACATATTCAACGTCACTTCCAAAAGTGTCATTATAAAGACTGAACAAGAAACCGCAGCAGCACAAAGTATTAAACAACGCGAAGCCATCCGCCAACAACAATTTTATCAAAGACAACTGACCAAGTCAATCAGACCTGGAATCCACATCTGCGCACCACTCAAGGTATCTGAAACAAGCACACTCTCGAAGCAATGCAGCAAAGAGCACAGCGACAGCTGCTACGGTAACATCTATAGCAAACTCTGTACCTGGTGTAAAAACCAACTCATCCACCAATCATCCGGAAACGCAA…
BRST_Re	BRST_Re_k141_112709	957	YP_009755850.1	YP_009755850.1 putative glycoprotein [Bellinger River virus] >AXP11713.1 putative glycoprotein [Bellinger River virus]	63.7	317	2.25e-146	k141_112709	957	745.61	25	0.85	1.34	100	CAAATACTTGAACAACTCGGCAGTACTCGAAAGAAGCACAACACTACAAGACAGGCAAGACAGCTCACCCAGAAGCTGTTCCCTCTCAGCGAACACAAGCCACGTCATCGCAACATGCTTCCAACAACAACACAAGAACGGCCAACTGCTCGACTTCAACACCGGCATCCTAACATCATGCACAGCAACAATCTACGTGATAAGCACAAGTAACTGGAAAACAACCGAGCACGACTTCAAAACCGAGTTTAAGAAATGCGCCACAAGCGCCGGTCAAGACGCTTTCGTGAACTGTAACAACCAGACTTATCTCATCACAAGCACGTACGGAGCATCCGGCACCGCGTTGTACATGTTCAACGAACACATGTCCGAAGTCAACCGAGTCAACATCACCGC…
BRST_Re	BRST_Re_k141_422779	931	YP_009755849.1	YP_009755849.1 minor membrane protein 2 [Bellinger River virus] >AXP11712.1 minor membrane protein 2 [Bellinger River virus]	52.9	221	3.17e-64	k141_422779	931	719.61	21	0.74	1.17	100	TTATACATTCACCGCTAAATACGGAGAACGTCTTGCGCCACTGCTCATTACACCAGAGCAGGAAACCGACTTACGACCAAACATGTCCCAAGAAGCAATGACAAAATTCGTCAACGACGTCTCACGAAGAATCAAAGCAGGAGCAGGTACAGTCACAGCAGCCCCAAACGGCGTAGTGACTATTCACCTGCAATTCAAACCAGTAACACTCAACCCGCACGCCCAAGCATTCGTGCCGCGCGCAGTTGAAGACGAGACCGAAGCTTAAACAAAACCATGAAAACGACAATCTTTTTCAGCATCGTGACCATCTGTACCGCTCAAACCTGGAACAACACCAACAACATCGGACCACGAACCAGTAACCCAATCGACTCACCGTTATTAGTCTGGGATCAA…
BRST_Sp	BRST_Sp_k141_487641	8288	YP_009755844.1	YP_009755844.1 polyprotein 1a [Bellinger River virus] >AXP11706.1 polyprotein 1a [Bellinger River virus]	71	2594	0	k141_487641	8288	8088.83	6563	4.8	16.45	100	ACCGAGATCTACACCTTGTCTTAATCGTCGGCAGCGTCAGATGTGTATAAGAGACAGTCTCCTTTGTCTGGGATTGTCGGTGCGTCGCTGTGGTCGTTGTGCAGGTGCGAATAGACGATGTCTCCGAGTGATTGTTCGGTGACTGGTCCTCGGAGTAAGACGTGTGCGCCGTTGCTGAATTTGTACAGTTCGTGGTGTGGTATTGCGATTGCGTCTTTGAATGCTTTATAGTTGATGACTTCGTTGTTCAGGCTTGCGTATGTGCCGGTTTTGAGCATGTGGTTCTGGTTGTTCACTTGGATGCTTGTGGTTTGGCATTTTTCGAGGCGTTTGATTCCACAGTCTTTTTGACACACGTTAACCCATCGGCTAACTGTGTCACAGTCGTCGATGGTGTTG…
BRST_Sp	BRST_Sp_k141_385279	7940	YP_009755843.1	YP_009755843.1 polyprotein 1ab [Bellinger River virus] >AXP11707.1 polyprotein 1ab [Bellinger River virus]	86.2	2061	0	k141_385279	7940	7740.83	3288	2.51	8.61	100	AGGGGGAGCAGCGATCCCCTTACAGGGGGTGTCGGTTCTGAGCAGAGCAGCCAGCCAAGGGCTGGACTGGCAGCACCAGCGAGAGGCTCTGCTCTGGCCTGGGTGCCCCTGAGGCTCAGTGTAGGGGGCAGCACCCCTGCCCCTGTGGAACAGCTGCTGGTCTCCTCAGGCAGCCTGGGGCTGGGCCTTGCCAAGGCCCTGGCACCGAAGTCCCCCTTGGCCCCAGCACATGGCTGCGTTCCAGAGATTAGGGCAGGAATGTGCCTGGGCGGCAGAGTGTGTGGGGCGGGAGAGGGGCTCTAGGACGGGCCCTTTCCCACCACAGCCGGGGCAGCCACAGCTTCCTTTACAGCCCTGCCCGACCGTGTTCCCCTGCCCTGCCCTTGCAGCGCTGAGTCT…
BRST_Sp	BRST_Sp_k141_76274	7251	YP_009755843.1	YP_009755843.1 polyprotein 1ab [Bellinger River virus] >AXP11707.1 polyprotein 1ab [Bellinger River virus]	46.4	2298	0	k141_76274	7251	7051.83	7932.04	6.66	22.8	100	CTTGGTCTTGTTGGTGTTCTTGGGTGAGCGTGTTGACTGCTTTGTTCAGTGCCTTCTTGGTCTTGTTGGTGTTCTTGGCTTTGCATTTTTGGTTCAGCTTTCGGGCATTATCGAGCTCTTGCTTGATTATGGCGATTTGGTCGTCAAGGGTGTTGCATGAGCTGACTGTTAAGTAGCTGTTATCTGAGTCACTGTTGCTGTTGTTGTTGTCTGGAGTTTGTACCGTGTTGCTTTTGGTTGCGATAGATGGTGAGGCTGTTACTATTGTCTTACTTGATGCGTCTATGGTGATTGAGTCTTCATACTTGCTATTGTTAGTCTGGGCTACTATTGGCTCTTGCTCGATAGTGCCCTCTTTTGCGCCTTCGCTTTTGCGTTCTATGGACTGGTTCTTGACTT…
BRST_Sp	BRST_Sp_k141_436800	4722	YP_009755850.1	YP_009755850.1 putative glycoprotein [Bellinger River virus] >AXP11713.1 putative glycoprotein [Bellinger River virus]	56.3	506	7.92e-182	k141_436800	4722	4522.83	11748	15.37	52.65	100	ATCTACACCTTGTCTTAATCGTCGGCAGCGTCAGATGTGTATAAGAGACAGTCTGTTAGCTTCCAGTACAAGGTTTAACCTTGCATTGGGCTACAAGAGGGTTTTTGTACTTTTGTGGAAACCAGCTAGTGATGTTCTAGCTGACGGAGCGGTCCTCCGGGTGCATGCGTTTCAGCATTTGATATACGGGCACTACCTATTTATGTAGTATACTCTATACGTTGGTCTCGTTGAGGTGTTTAGGCAAGATCGTATTACCTTCCTTTCCCACTTAAGGGGGCCAGAGAATTCTATTCAATACTGTGGAATTGTACCACATCTTAGCAGGGTCGTCAATTGCGTCATTGACCTCTCGGAGCGTTAGAGTTTTTCATAAATACCTTGTCAATTAACTTCACC…
BRST_Sp	BRST_Sp_k141_396700	2296	YP_009755845.1	YP_009755845.1 spike glycoprotein [Bellinger River virus] >AXP11708.1 spike glycoprotein [Bellinger River virus]	72.6	693	0	k141_396700	2296	2096.83	1980.52	5.59	19.14	100	AATTACGGTGCATGTTGATGTGATATTGCTGTTCGTAGTGATGAGTGCGTAGAACCAGGTGAGAGTTTCGTTGCTGTTACGGTAGCCGTCGGTGATTGAGCTTGCGTTGTTAATGTTGTTCGCTGTGCAGTGGTTCTCACAGTGGCATTGGTGGATGTACAAGTCGGTGCATTGTGCTGTTGTGAGTACTGCCGCGAGGATGGAGAAGAGTTTCATCGTTTTGTGAATAGTCTTGTTGCCGAGATGCCGAGTGCGCAGAATGCGATGAGCACGGCGCAGATAAGGAACCATTTGATGATGTCCCAGATTGACCATGCGTTGATTTGTGCGATGATGTCGTTGAGTGTCAGCATTGTTTGCTTCTCGAGCATGTCTCCGAGTGATGGTGCTTTGTCGATT…
BRST_Sp	BRST_Sp_k141_110976	1206	YP_009755844.1	YP_009755844.1 polyprotein 1a [Bellinger River virus] >AXP11706.1 polyprotein 1a [Bellinger River virus]	48.5	404	2.09e-96	k141_110976	1206	1006.83	289.43	1.7	5.83	100	TGCGTCTCGTGGGCTCGGAGATGTGTATAAGAGACAGTAGGCACTGAACAAAGCAGTCAACACGTTCACCCAAGAACACGCCAGACTTTGTAAACTCAAACGAGCTAAACTCCAAGCCGAGAAAGAACTCACCGATCGCAACCGTAAAATCAGCCACGACACCAAGCCTCAGACCAAAGCAACTAACCAAGCAGACAATGACAACGCCACACCAAGCAGCACCAACAGTAACAACCGTACTAAGTCAAATACAGGCGAAAGTCTTAAAACCAGCACAGTCAACACAACTAACACAGGCACCGACAAAACAAGCACAAGACACGAAAGCGACAACAGCCACATCGACTGGTTTGAACAAACCTCGCCAACTGACCCCAAAGCAACCGAAGCTCTAACTCA…
BRST10446_Ki	k141_65005_BRST10446_Ki_flag1_multi35783_6799_len31273	31273	YP_009755844.1	YP_009755844.1 polyprotein 1a [Bellinger River virus] >AXP11706.1 polyprotein 1a [Bellinger River virus]	98.4	5155	0	k141_65005	31273	31071.8	5.43908e+06	1061.33	2779.15	100	AGGAGTTCTGGGCTGCAGTGCGCTATGCCGATCGGGTGTCCGCGCTAAGTTCGGCATCAATATGGGGATCCCTGGGAAGCTGGGGGTCACCAGGTTGTCTAAGGAGGGGTGAACCGGCCCAGGCCGGAAACGGAGCAGCTGTAATAGAGGCAAAGTAAACCTCCCACCTAAACTTTTAAAGCATGTGGTGCTTATTTATGATCTCCTCGAAGAAATTCGAGTGCGCAACACCCAGTGAAAGCTGTAGCGTGTGAGATTATGAGAAGAACTCCGTACTGCAACTACGTTGAGTTCAAGAGAATACCTGCCAGGGAGTCTCGCCCTACTTACCTAGGGTAACGGAAACTGAAGTGTGCCGGGCTTAATCAAAAGTAAGACCAAGGCTACCAAGTGACTATG…
BRST10446_Lu	k141_301160_BRST10446_Lu_flag1_multi1476_5521_len17173	17173	YP_009755844.1	YP_009755844.1 polyprotein 1a [Bellinger River virus] >AXP11706.1 polyprotein 1a [Bellinger River virus]	98.8	5155	0	k141_301160	17173	16959.6	79549.4	17.37	77.01	100	TGTAATTATCGCCTTCAGCGCACTCGGCATCTCAGTCATCAAACTCGTAACAAAACGATGAAACTATTCATATCGCAATTGGATATCCAATTGGACTCCGTGGGCTGGCATAGTCAGCCTAATTGTTATACTCACTCCGGATAAGCCCGTAAAACGGCCTCCACTTTCACCTCTCCACGACCGCTCAGAGCATAGGAAAAACTTCGAAAGAGGTCTCCTACTGGCGGCCAGCAACTTAGCCTGTCTGATGGCCGATCCTGTCACGAGAACACAACTTAGCATTCTGAACCCCATTTGTTCAGCCTGCTACACAGTGAATCTACTCTCAATCCCCTTGACAGTTTAAGATCTCCTCAACACCAAAAACAAAACAATTGAAATATATTTTTCTTTTAAGCA…
BRST10446_Lu	k141_179380_BRST10446_Lu_flag1_multi4149_0676_len14221	14221	YP_009755843.1	YP_009755843.1 polyprotein 1ab [Bellinger River virus] >AXP11707.1 polyprotein 1ab [Bellinger River virus]	99.8	2151	0	k141_179380	14221	14007.6	197746	52.28	231.78	100	CTCCTGAAAGGGGTACAGTAGTCTGGAAAGGTTGAGAGCTATTGTGTTAGAGGACTTTGCTGAAGATGCTGAATTTAATAATATATGAGGATTTGTTTATATTAGCCTTCAAGGGGCAGTGAAAGAGACAAAACATAAGGGTTTGAAAGAAGCAACATACCTTTTCCTAGTAACAGCCAACAATAGTTCTTGTCCAATCCAACCCTGCTTCAGTACATAATCACAGAAGCCTGCGGCAGGCAGCTGGTCTACGTTAGACATCAGACTGCACTTAATTTTCACTTCAAGCCAATCACTTCTCTTTTATACATTCCAGTGTATTAGAATAACAACAACCATAATGACTACTATAGTGGTCTTGTTAGTCTGATAATGATCAGCATTTTATTAATCACCCTT…
BRST14617_Go	k141_480884_BRST14617_Go_flag1_multi620_4908_len28146	28146	YP_009755844.1	YP_009755844.1 polyprotein 1a [Bellinger River virus] >AXP11706.1 polyprotein 1a [Bellinger River virus]	60.1	4354	0	k141_480884	28146	27895.9	51765	6.81	26.79	100	TCTGGAAGTCCATTTCCTGTGACTAATGGTGTAAATCACATTTAACTTTTATATCCCGTTCTCTTTGGGATTAACTGCAAAGCCTAATGCCTGACCTTGAAAACCTTTTTGCAAACATCCAGAAGTAATCTAGAGCAGACTTGCAAATGGTGCTCAATATACAGCTATAACGTATTCACTGATTAATTAGATGGATTATAATCAGGGGTGCAACCTTTATACATGTATGGGTAAACAATACCAAAATGGGTCAAGAGAGAAACTGGACAATTATGTAATTGAGATTGAAGGATGGTGTTGCGTCTAAGGCACTGGCTCGGAGACACCAGACCTGGGTTCTGTTTTCAGATCTGCCATGGACTTCCTGTGTGACCTTGGGACATTACATCAAGTCAGCCG…
BRST14617_Go	k141_305583_BRST14617_Go_flag0_multi225_0575_len5393	5393	YP_009755844.1	YP_009755844.1 polyprotein 1a [Bellinger River virus] >AXP11706.1 polyprotein 1a [Bellinger River virus]	50.1	741	1.72e-183	k141_305583	5393	5142.89	3737	2.67	10.49	100	CTTTCCGAAGTGATCATGGCAGGTGTAATAGTGATAGGGTCTGAACTGCAATGCCTGCTTGACAGTTCCCTTTGCAGACAGGATCTCACACCTTCCCCAGAGCCCTTACACGTCACCCAGCCTTCGCCTGCAAACTTGGCATGGCTTTTGAACTGGCTTTTCGCTTTTCTTTTCGCTTTCTTTTGGCTTTTGGACTTTTTCGTGGTGAGTTAACTTTTCGCTTTTCTTTTCGCTTTTCTTTTGGCTTTTCACGTGGTCTTTTCCTTGGTCTTTTCCTTGTTCGGTCTTATGTTTAGGCTCTTCTGGCTTTTCAAACTGCCTATTATTATTATTATTTTGCATATACATTTGCATCATATTAGTTAACTGTACTTGGAACTGTTGTTGCATGTTATTCAT…
BRST14617_Ki	k141_148739_BRST14617_Ki_flag0_multi1211_5092_len28613	28613	YP_009755844.1	YP_009755844.1 polyprotein 1a [Bellinger River virus] >AXP11706.1 polyprotein 1a [Bellinger River virus]	59.1	4921	0	k141_148739	28613	28381.8	103305	11.55	53.76	100	CTCAAAGGCATCCTTCCACTTGGATACACCTTAAAACCAGTCAAAACACTCACATCAACATGCATCTGCGTGTACGAGCACAAGACGTTACCGGCAACACACGCCGAGCTCGTCATCGTCGAACCAAGCAAAACAACAGCATTCCGAACAGTAGGCAACGAAATCACCGGAGAGGACTTCAACCAAGTCGCCATTCTCCAACTCGTTGAATTCAAACCTGAAACCACCACCACGCAAAAAATCTACACCAGAACCGAAGCCACGAAAGTCTCAGACGTCTTCTACGTCCCAGAACAACCTAAACAGAAAGATTATCTGGCTAGCCACGACTACACAACAGTCGTCGATACCACAAGCAACCGCAGAAAGCCTACAAGCCATACAACAAGCACCGAAAAA…
BRST14617_Ki	k141_263146_BRST14617_Ki_flag0_multi906_4823_len2057	2057	YP_009755844.1	YP_009755844.1 polyprotein 1a [Bellinger River virus] >AXP11706.1 polyprotein 1a [Bellinger River virus]	45.2	374	2.9e-68	k141_263146	2057	1825.83	14574	25.33	117.89	100	TGCTGTTGTTTTGCTTGGTTCGACGATGACGAGCTCGGCGTGTGTTGCCGGTAACGTCTTGTGCTCGTACACGCAGATGCATGTTGATGTGAGTGTTTTGACTGGTTTTAAGGTGTATCCAAGTGGAAGGATGCCTTTGAGTCCAGCGAGGCTTGAGACCTCTGTGAATTTCATGGTGTTGTATTCCTCTTGGGTGATCTTGTAGTTGGACAAGATGTCGAGGAGTAGTTCTTTGACTGTGTTGATACATTGGTTAGTCGATGGTGCCACTTCATTGACGCTAGCAGCCAGCGCGTCGGCGCTGTAGTTGATAGGTCTAGTGACTTTCACAGTTGCGTAGTCGTGTGGTTGCATGAGGCCGTGGAGTTTGAGTGTTGTGTATGGCCTCGCTGTTGGTGC…
BRST14617_Li	k141_95577_BRST14617_Li_flag0_multi255_7786_len4752	4752	YP_009755850.1	YP_009755850.1 putative glycoprotein [Bellinger River virus] >AXP11713.1 putative glycoprotein [Bellinger River virus]	56.3	506	1.43e-182	k141_95577	4752	4515.39	3717	3	11.6	100	ATACTGTGGAATTGTACCACATCTTAGCAGGGTCGTCAATTGCGTCATTGACCTCTCAGAGCGTTAGAGTTTTTCATAAATACCTTGTCAATTAACTTCACCTCAACCACACACATGGGAGATAAAGGTAAACAAGACGTATAGGTCCATCCCTATACGCACCTTGAATACAACAAGGGCAGGCTCTGCAAAGCCTGTGTGATAAATCACGTGGTAGCCTTGGTCTTACTTTTGATTAAGCCCGGCACACTTCAGTTTCCGTTACCCTAGGTAAGTAGGGCGGGACTCCCTGGCAGGTATTCCCTTGAACTCAACGTAGTTGCAGCACGGAGTTCTTCTCATAGTCTCATGCACGTAGTTTTCACTAGGCAATGTGCACGCCAATTTCTCGGCGGAGAC…
BRST14617_Li	k141_336691_BRST14617_Li_flag1_multi79_0000_len3435	3435	YP_009755844.1	YP_009755844.1 polyprotein 1a [Bellinger River virus] >AXP11706.1 polyprotein 1a [Bellinger River virus]	45.8	1191	1.41e-282	k141_336691	3435	3198.39	918	1.05	4.04	100	TCTTCAACAACAGTAGCAACAACAACAACGACTGGCTCACAACAGCCAGAGCTACTATCAATAAACACTGGTCTAATACAACCGGAGCAATCTGCATGGCACACTACATCAGAGACAACTGCCGCTTTGGCAACCGTTGTAAACTCATCCATATCAGCAAAGACGGCAAACGTGGACCTAAACCATCCGCCAAACACATCGAGCAACTCCAATCACGCAAACTCGAGCCATGCAGCCGCTATCAAACCAACACCTGTCGCTATAACGAACACGATTGTCACTACGCCCACAAGTGTTATTCAGTCATAGACTGTAACAAGCTTCTCCAACAAGGAGTATTGTTCATACCTTACATACCAGCTAACATGCGCCGTAGCATCACAACCACATGTGATGTTA…
BRST14617_Li	k141_190902_BRST14617_Li_flag1_multi41_0000_len3064	3064	YP_009755843.1	YP_009755843.1 polyprotein 1ab [Bellinger River virus] >AXP11707.1 polyprotein 1ab [Bellinger River virus]	87.5	983	0	k141_190902	3064	2827.39	425	0.55	2.12	100	TAAGCACCAAGCATGTAGCCACAACAAATTCATCTGTAAAGAATGTCAACCAAGCGCGAACAACCAACGCCGCAACGACTTCAAAGACAGACTCAAAACCATCCGACAACAGGCAAAAAACTCGTCTTATCCTCAGTGAAGCAGGTCACTGGGGATTTTCGACTCGTCAGCAGACAAGTCGCAGACATCCTGCAGAAACCAGAGCTCATACCCACGCTCAACACCATTGACGACTGTGACACAGTTAGCCGATGGGTTAACGTGTGTCAAAAAGACTGTGGAATCAAACGCCTCGAAAAATGCCAAACCACAAGCATCCAAGTGAACAACCAGAACCACATGCTCAAAACCGGCACATACGCAAGCCTGAACAACGAAGTTATCAACTATAAAGCATTC…
BRST14617_Li	k141_150505_BRST14617_Li_flag1_multi74_0000_len2526	2526	YP_009755843.1	YP_009755843.1 polyprotein 1ab [Bellinger River virus] >AXP11707.1 polyprotein 1ab [Bellinger River virus]	77.1	842	0	k141_150505	2526	2289.39	625	0.99	3.85	100	TGTTGGGTACAGTTGGTGCACGGAAACGATAGACGTGTCGTCGAGTGGTGAGATGATGTGCGTATACTGTTCGCCGAGGTGCAGTTCGTGGTGGTTGTCGGTGGCGATTGGTTTGATTTCAGTTTGCTTGTCGACTGTTAAGATGATGTTAAATCCGACTGGCTCGATGTTGTGGACCTTCAGGTTCTGCCCTCGGTAGAAGACTGTGATGTCGGTGACGTTGCAGTGTCGTGCTGTGAGGACTGTGCTTGGTGTTAAGAAGACTCCGTGTCCGATTTGGCCGGTGCTGTCGTTGATGCTGCAGATGTTGGTGAGTTGTGCTTTGTTTACGACGATGTCTGAGAGTCTGTTGAGTTTGGACTGTAGATAAACTGGGAGTCGTGTGCTTTTAGGTGGTTC…
BRST14617_Li	k141_306751_BRST14617_Li_flag1_multi81_0000_len2346	2346	YP_009755844.1	YP_009755844.1 polyprotein 1a [Bellinger River virus] >AXP11706.1 polyprotein 1a [Bellinger River virus]	55.6	728	6.63e-230	k141_306751	2346	2109.39	476	0.82	3.18	100	TGTTAGACTCAAAGAGTTGGTTGAGGCTGGTGATGTTGGTTGACGTTCTGTAGACTGTTGCTTATACTCGTTGGTTTGTCGGCGTTGCTTGGTTGACTTGACTCGTTGGTGTTGCTTATGTCACTTGATGTTGCTGTTGTGCTTGGTGCTGTCTTGTGGCCGATGTGGTGAATTAAAACAAAGTTGGCGAAGTGTTCGTTGTTAGACTCAAAGAGTTGGTTGAGGCTGGTGATGTTGGTTGCGCTACAATATTGCTGTCGGTACCAGTCGATTGTGTGGAGCGTTTCGGTTGTAGTACATGTTGGCATGACGATTGTGTGTGTTATTGAGTCGTTGTCCTTCTGGTGGACTGTGACGTGATAGTATTTGCTCCAGGTGCTGTATGTTGCTGGGTTGTAG…
BRST14617_Li	k141_391787_BRST14617_Li_flag1_multi42_0000_len1974	1974	YP_009755843.1	YP_009755843.1 polyprotein 1ab [Bellinger River virus] >AXP11707.1 polyprotein 1ab [Bellinger River virus]	80.1	657	0	k141_391787	1974	1737.39	267	0.56	2.17	100	TCCACAACACACTCATCGGAATCCACCAAGCAATGATCAAGACAACCGACCACCAACAAGGCCACGCAATTGCAACCAGACTCGACGGCACACCCTTCGACCCTAAATTTCACGACACACTCATGACAGCAAGCAAGATCATCTTCGACGGCAACGCACTCTTCAACTATTACCTCCAGAACGAATGCAAGACAAGCTGCGACAACAAGCAATTTACAAGCCAGATCAACGAAATCAATACAATTTTAGAAAGTAAAAACCACATCAGCGCAATCAACGACTATGAGCTCATGCAACACAACGCAGTCGACTTAAGTAAACTCGTCGACTTCGTCAGTCACTCAGCTCTCATTTTAGAACACCACTGCAAACCATATAAGACAGCAAGCACAGTCAACC…
BRST14617_Li	k141_217361_BRST14617_Li_flag1_multi19_0000_len1694	1694	YP_009755843.1	YP_009755843.1 polyprotein 1ab [Bellinger River virus] >AXP11707.1 polyprotein 1ab [Bellinger River virus]	81.9	485	8.55e-273	k141_217361	1694	1457.39	104	0.26	1.01	100	GTTCGATTGTGTTGATGAGATACTTGACGAGCTCGTCTGGTTTGAGTCCTAGTTCGATTGTGTTGATGAGATACGGCTTGGTTATAAAGTTGTTAAGCTGTTGTTGGGAGGCAATGTTCTGGGCGTTATTGTCGAGACTAAAAACTTTGTCCCAGTTCTCGTATTTGTCGCTTTGGCTTGCTGTGAGTGCGATGAGTGTTGTGATGAGTGCCGTAGGAAACATTGTCAGTTGTTTTGTATGAATTTTCCGCTTGACCAGTTGCTTGTTGTAAGGCGTGGTTCGAGGAATTTTGGGACTCGGTAAACGTTGTGGGCTCGGAGGATTGTGTCACAGTTAAATAAGTCTTGTCGGACGAATGTTTTGAACATGTGGCGGTATGCATACATGTGGTGTAAGAT…
BRST14617_Li	k141_114678_BRST14617_Li_flag1_multi28_0000_len1662	1662	YP_009755844.1	YP_009755844.1 polyprotein 1a [Bellinger River virus] >AXP11706.1 polyprotein 1a [Bellinger River virus]	56.1	547	8.85e-193	k141_114678	1662	1425.39	137	0.35	1.35	100	TGCAACAGTCTACAGAACGTCAACCTACCACCAACCAGCACCACCAACAACACGAAACCGGCAACACCAACAAGCACCGCAGACTCTGAAGACACCACTATACTCCGTAACAACGTCGTCATCACAATCCACTCTTGTAACAAAGAAGACTTCAACAGTCGCCACGCACTCAACCAAGCAACAGCAAGAGCATTTTTCTGTCGCGAACACTGTGGAAACTGTCTCGTCAACGTACCTAAAACCGCCAGCATCACCGACCAACTCATCTTGAACGCCCAAACCTACTGCAACTGGTCCGGCATCAGCCACCACGACCTCACATTTGACCTCATTAACACACTCCACAACCGCAAAGTCACCTGTCTTAACTATAATGACCAAGTACCAGAACTCACAGAC…
BRST14617_Li	k141_213440_BRST14617_Li_flag1_multi41_2681_len1428	1428	YP_009755843.1	YP_009755843.1 polyprotein 1ab [Bellinger River virus] >AXP11707.1 polyprotein 1ab [Bellinger River virus]	82.8	442	1.94e-245	k141_213440	1428	1191.39	211	0.65	2.5	100	TATGAGTATTCCAGTAACTATGGACAAGCCCCGCTGCTGGTATTAGTGGGTTCTATAAAGAGTTACTTATCCATGGTTGGGACTTGTTGCATTTCACCTAGCCCTACTGTGTGCTTCTTGAAAGAGAAATTAGAACGAAACAACTTCTTCGCATGGGACGAAAACCACAGCAAACGCGAGAACATGAGCAGACTCCTGCATGAGTCATACATCCTCGACCAGTACAACACCGAGCAAGACCAGGTCTACGACTACATAGTCACGAACGCCGACTTCAACGAAGTCATGATCAAAGACGCTTCTTACGGCCTCACAACATACTGCAACATCCTTGACACAAACAACAAAGTCAAGCTCAACTGTACCGTCGACCCAATCCGCAAAGACATCTACCGACTC…
BRST14617_Li	k141_115050_BRST14617_Li_flag1_multi152_0000_len1386	1386	YP_009755844.1	YP_009755844.1 polyprotein 1a [Bellinger River virus] >AXP11706.1 polyprotein 1a [Bellinger River virus]	68.9	74	2.81e-19	k141_115050	1386	1149.39	723	2.29	8.86	100	TTGGTGATGTTGATGTCGATGTCGCTCGTGCTTGGTTGAGCTTCAATATGCTGGTTGGTGTTGTAGTCACTTGCCTTGTTGACACTGCTCACGCTAGATGTAGCGGTTTTCGCGGTCTGGCTGGTGGTGTTGACGGCACTCACGCTAGATTTAGCGGCTGTTGTGCGTCTGGTGACTGTGGTGATGGTGCTCACGCTGGATTCAGCGGTTGTTGCTTTCGGTGTGGTTGTTTGGTTGTTGGCGCGTCTGTTGAAACGGCCAGCCAGAAGGCTGTAATTGCCTTGGCTTACTTGAGTTAGTGGTTGCGGTTGGTTGGTGTTGGTTCGGTAGGTCACTTGTCTGTTGACATAGCCTTTTCCATACTTACTGAAGTAAGTTGGTAAGGTGCTGTAGTGACGT…
BRST14617_Li	k141_86287_BRST14617_Li_flag1_multi107_0000_len1368	1368	YP_009755845.1	YP_009755845.1 spike glycoprotein [Bellinger River virus] >AXP11708.1 spike glycoprotein [Bellinger River virus]	73.9	456	2.25e-245	k141_86287	1368	1131.39	418	1.35	5.21	100	TACCAACTCGACCTCGTCAATGACCCTAAATTTATCTCTGCAACGACAACCGAACTACCAACAATCGGCAGCTGCAGAAGATCCGACGGATACGCATGGAAAGGCAACTTCACCATCGAGAAAGACGAGTCCAGAATCCAAGATTGCGTCGCCTCAACACTCGACTGGAACCCAGTCTGTAACGTCACACAACTCGAACCACTCGTCAAAGTCTACGCAATCGACAAGAAACTCACCGCCAAAGGAGTCAACTGCGACGACATCTGCCCGTACTCCGTCCTTTGCAGCGACGAGCAAAAGAAATCATCGCTATACCAAGCATGCAAAGCACTCGAACAAGACATCAACACGATGCTCAACATCGAACGACCACAAAGCACGAAAATGGCAGCACTTACG…
BRST14617_Li	k141_237062_BRST14617_Li_flag1_multi16_0000_len1093	1093	YP_009755844.1	YP_009755844.1 polyprotein 1a [Bellinger River virus] >AXP11706.1 polyprotein 1a [Bellinger River virus]	60.2	259	1.72e-88	k141_237062	1093	856.39	57	0.24	0.94	100	TGTGCATTTTTTGTTGTTATTGTGTGAATAAAGCATTGGTGACAAGATCCTCCTGGGTCCAAGATCTCGAATTGTCAGCACTGATGCATTACATGCACATTATGTCCACAAGGTGGGTTCATTACTGAACAGACAAAATAGCCTGGAGGTTCTCTTCAAACATTCCAATCATTTCTGCTTATGTTTAGGCTCTTCTGGCTTTTCAAACTGCCTATTATTATTATTATTTTGCATATACATTTGCATCATATTAGTTAACTGTACTTGGAACTGTTGTTGCATGTTATTCATGGTTTCTTGCATACTTTTCATTTGCTGCTGCATTGCTTCGTTTTGCTTCCTTGCTTCTTGTAGTTCGTTTTTCAAGATGTTGATGAGATTTTGCTTATCACTTACATT…
BRST14617_Li	k141_136995_BRST14617_Li_flag1_multi101_0000_len959	959	YP_009755845.1	YP_009755845.1 spike glycoprotein [Bellinger River virus] >AXP11708.1 spike glycoprotein [Bellinger River virus]	62.2	320	5.49e-130	k141_136995	959	722.39	335	1.69	6.53	100	TGAGACACACCAACTCACGCAATCAACCGACACTATATTTCCGCACCCAACAGTTAACTCAGTCCAGATTATCAACAAAGCAACAACAGCATGTAACTCACAACTCATCAACTGTGACACAAAAGTCAAGTATCTGAGCAATATCAACGGCAACTGTTACTTTTTCAACCCAGCAACAATCAACGCACGAAGCTGCAGAAGAAACAACCTCTGGACAGTCCGAGACAACTCTTCGACCAACTGCGACAACACAGCATCACCAATCGGCATGAAAACAATCACAACCGACAGCAACACGCAAGCACCACTATTCTACCACGACATTTTACCACAGCTGTACGAAGTCGGCCGAAGAGTCAACGACAACAAAGAATGCTGCATCTTCAACCAACAGAAGAT…
BRST14617_Li	k141_137710_BRST14617_Li_flag1_multi77_0000_len876	876	YP_009755844.1	YP_009755844.1 polyprotein 1a [Bellinger River virus] >AXP11706.1 polyprotein 1a [Bellinger River virus]	60.2	221	5.97e-74	k141_137710	876	639.39	229	1.31	5.05	100	GCGCTGGCAACAACGAACACTTCGCCAACTTTGTTTTGCAGACAAAGTACGCGAAGCGAAAGCAAGTCCAGAGCAGCCAACTGCACCAGCGACCTCTGCAAGCGTCAACGACGCAGGTGCGCGCTACTCAGCCGCATTAAAAACCAAAGCCAAGACCTCACCAGAGGCAGGTGCCTCAGGCACCTCACAGCAATACACCACGAAGACTTACACCGTGAACCACACAGCATTCACGAGCAATACAGTCACCAACATAGTCGAACTCGCACCAACAGCGAGGCCATACACAACACTCAAACTCCACGGCCTCATGCAACCACACGACTACGCAACTGTGAAAGTCACTAGACCTATCAACTACAGCGCCGACGCGCTGGCTGCTAGCGTCAATGAAGTGGC…
BRST14617_Lu	k141_221950_BRST14617_Lu_flag1_multi4742_0000_len32312	32312	YP_009755844.1	YP_009755844.1 polyprotein 1a [Bellinger River virus] >AXP11706.1 polyprotein 1a [Bellinger River virus]	58	5249	0	k141_221950	32312	32107.8	465100	63.24	247.01	100	GAGCTCAGGAGTTCTGGGCTGCAGTGCGCTATGCCGATCGGGTGTCCGCGCTAAGTTCGGCATCAATATGGGGATCCCTGGGAAGCTGGGGGTCACCAGGTTGTCTAAGGAGGGGCACAGGCTCAGCTTTAAACACTAGAGGGCCAGAGAAACTCTTTTGCGGGGAGCAGCTGCTGGGAGATCAGTGGGGTTGGCTCTAAGCTGCAGCTGCATGGAAGGACGCACAAGCAAGGGAGGAATAAACTGGAGGGAACATTTGTCCCTCGTGGCGGTCATGCCCAAGCACGTTTGTCTAGGCAGCGGATGCATGGGGAGCAAGCAGAAGAAAGTTTGGTTCTGCCTGGTAGGCGCCTCCGTCTTCATATTAGCTGCCCTATTAATCACTTTCACCTTCTGTGT…
BRST14617_Sp	k141_196961_BRST14617_Sp_flag1_multi415_0000_len12775	12775	YP_009755844.1	YP_009755844.1 polyprotein 1a [Bellinger River virus] >AXP11706.1 polyprotein 1a [Bellinger River virus]	69.4	2850	0	k141_196961	12775	12569.5	13759.8	2.74	14.56	100	TTGGGCATCTGTATAAAGTGCTTATTGAGGGTCAAACCCTCTTCTGCAATGCCTGAGGAAACAGGCCTTGTGCTGCTGAACTTCTCCCACCCACATAACATCTGTCCAGCCATTCTGCAGCTACCATTACAACTATGGCCGCTAAGATCCCCTTACACTGATCTGCCTGTAGATAGGGGAGTATAATGGAAGCCTCATGAAAACCTTAACTATAGCATTCATTGCCAAGGAAACTATAGAACTATATATACTAAAATATGGCGCTGCCATGGCCTCGCCCGCACCCAGGGATCCGGGGTTTCCCTCTGTTCCCGGCGTGCCTGGGGGTCTCCTTTGTCTGGGATTGTCGGTGCGTCGCTGTGGTCGTTGTGCAGGTGCGAATAGACGATGTCTCCGAGT…
BRST14617_Sp	k141_378006_BRST14617_Sp_flag0_multi204_6308_len4791	4791	YP_009755843.1	YP_009755843.1 polyprotein 1ab [Bellinger River virus] >AXP11707.1 polyprotein 1ab [Bellinger River virus]	83.5	1322	0	k141_378006	4791	4585.55	3371	1.84	9.78	100	GGGACGGGTCCCCCTGCTCCCGGCGCGACTGTCGACAGGGGCGGACTGTCCTCAGTGCGCCCCGACCGCGTCGCGCTGCCGGGCGGGGAGGGCCACGCCAGGGTGCCCGGGGTCTGCGGGAAAACCACAGCAAACGCGAGAACATGAGCAGACTCCTGCATGAGTCATACATCCTCGACCAGTACAACACCGAGCAAGACCAGGTCTACGACTACATAGTCACGAACGCCGACTTCAACGAAGTCATGATCAAAGACGCTTCTTACGGCCTCACAACATACTGCAACATCCTTGACACAAACAACAAAGTCAAGCTCAACTGTACCGTCGACCCAATCCGCAAAGACATCTACCGACTCACATTTTTAGAGAACACCAAGAAATTCATGAACTTTAGCC…
BRST14617_Sp	k141_173196_BRST14617_Sp_flag1_multi462_0000_len4028	4028	YP_009755844.1	YP_009755844.1 polyprotein 1a [Bellinger River virus] >AXP11706.1 polyprotein 1a [Bellinger River virus]	43.7	1428	6.8e-302	k141_173196	4028	3822.55	6543	4.29	22.76	100	AACAAGGAGTATTGTTCATACCTTACATACCAGCTAACATGCGCCGTAGCATCACAACCACATGTGATGTTAAAGTTTTGAGCAACGACAGCGAAGGCAACTCAAGCGACTACACCAGCTACTCAACAACAGTAGCAACAACAACAACGACTGGCTCACAACAGCCAGAGCTACTATCAATAAACACTGGTCTAATACAACCGGAGCAATCTGCATGGCACACTACATCAGAGACAACTGCCGCTTTGGCAACCGTTGTAAACTCATCCATATCAGCAAAGACGGCAAACGTGGACCTAAACCATCCGCCAAACACATCGAGCAACTCCAATCACGCAAACTCGAGCCATGCAGCCGCTATCAAACCAACACCTGTCGCTATAACGAACACGATTGTCA…
BRST14617_Sp	k141_86422_BRST14617_Sp_flag1_multi379_0000_len2729	2729	YP_009755843.1	YP_009755843.1 polyprotein 1ab [Bellinger River virus] >AXP11707.1 polyprotein 1ab [Bellinger River virus]	89.3	806	0	k141_86422	2729	2523.55	3647	3.62	19.22	100	GCGGTAGGCGGAAGCATTGTGTCTTACTGTCGTAGACTTTGACGCTGAATTCGGTGTTGTGGTCGTTGCAGCGGATGGTGAATGCTCCTTTGTCGAGGGCGAAGTTCAAGTTCTGGATTGTCTTGGTGATTGTGTGGACTGTGCTTACTTGTTTGACGCAGTATTGGTTGAGCGGTAGGCGGAAGCATTGTGTCTTACTGTCGTAGACTTTGACGCTGAATTCGGTGTTGTGGTCGTTGCAGCGGATGGTGAATGCTCCTTTGTCGAGGGCGAAGTTCATGAGTTCTGGGTCTGATTCTCCGCAGCCTGCGACTGCGCATGTTGGGAGGTGCGTGACTTTGTGTTTAGTGTTATTGTAGTGCTCACAGGCGCAGTAGCAGCAGAGTGGATATGAGACTG…
BRST14617_Sp	k141_49455_BRST14617_Sp_flag1_multi534_0000_len2437	2437	YP_009755844.1	YP_009755844.1 polyprotein 1a [Bellinger River virus] >AXP11706.1 polyprotein 1a [Bellinger River virus]	44.6	487	5.31e-94	k141_49455	2437	2231.55	4483	5.03	26.71	100	TGTATTGAGTACCTTATAAATGTAGTGTTTTTTGTTATTTCGGATTCCCATCTAAGTGTTCCTCCCTTTCTTTAAATTTTATTTTTTATTGTACTCTTGATAAGTAGTATGTGTGTGGGAAGGGTACATTAGGGTCTACTCCAGTAAAGAAGCTCTATCAGTCTTCTCCCAGATCATGGACTATTGAAGGGTATGTCAGCACTGCAGATGGGAGCTCGGAGATTGATCCTGTCCGAGAAAACCAACCTAGCAATTTGAATCATTATTCAACCTGCTACACCGCGTTATTAAACTCTCAAACCCCCTGACAGTTTAAGATCTATCCACCACAAACAAACAAAACAATTGAAATATATTTTCTTTTAAGCAGATTAGTAACCTGCCTTGTTTACACCAGCG…
BRST14617_Sp	k141_3806_BRST14617_Sp_flag0_multi750_0000_len2037	2037	YP_009755845.1	YP_009755845.1 spike glycoprotein [Bellinger River virus] >AXP11708.1 spike glycoprotein [Bellinger River virus]	70.5	677	0	k141_3806	2037	1831.55	4927	6.73	35.77	100	CGGCCGAAGAGTCAACGACAACAAAGAATGCTGCATCTTCAACCAACAGAAGATCTTGAACAGCACAACTCAAGGAGTCGAATGTGTCTCAAAAGCAATCCTCAACGGCGCGAAAATCACAACCTTCGCGAACACATTCCACGAAACAACAGTCCACTGTCACTGCAGCCAAAGCTGCGTCATGTTTCTCAACACTAAACTCGAAGTACTAGTCACCGACGGCGTCCTCATCAGTTCAACATTTGAACTCGACAACCTGTACAATATCAAAGAACAGCACAACAAGTACATCCTACGACGCCAATTACCACAAGAAACACTCGCAACAGTCCAGTACCTCGAAGCAGACAACAACTGCGGTGACGGAATCACCAACTCAGGCTGTATACTCTACACGAT…
BRST_Lu	BRST_Lu_k141_359068	30475	YP_009755844.1	YP_009755844.1 polyprotein 1a [Bellinger River virus] >AXP11706.1 polyprotein 1a [Bellinger River virus]	57.7	5246	0	k141_359068	30475	30268.5	29344.8	24.79	38.54	100	GTCAGCTAAAGTGCTTTTTTTTTCTTTTTTTTTTTTTTGGTTCCTGTTAGCTTCCAGTACAAGGTTTAACCTTGCATTGGGCTACAAGAGGGTTTTTGTACTTTTGTGGAAACCAGCTAGTGATGTTCTAGCTGACGGAGCGGTCCTCCGGGTGCATGCGTTTCAGCATTTGATATACGGGCACTACCTATTTATGTAGTATACTCTATACGTTGGTCTCGTTGAGGTGTTTAGGCAAGATCGTATTACCTTCCTTTCCCACTTAAGGGGGCCAGAGAATTCTATTCAATACTGTGGAATTGTACCACATCTTAGCAGGGTCGTCAATTGCGTCATTGACCTCTCGGAGCGTTAGAGTTTTTCATAAATACCTTGTCAATTAACTTCACCTCAACCACA…
BRST10446_Li	k141_191344_BRST10446_Li_flag0_multi3274_2162_len24391	24391	YP_009755844.1	YP_009755844.1 polyprotein 1a [Bellinger River virus] >AXP11706.1 polyprotein 1a [Bellinger River virus]	98.8	4141	0	k141_191344	24391	24154.6	231460	35.32	150.49	100	TTGCTGGTTGTGGACATGTAGCCGGTACTTGTGTTGGACATGGTTGGACTTCGTGGTTGAAATACTGGATGACTCCGAGTGATTCGTTGAAAACGAAGTTGATTGCTGGAGCGTAGACGGACCAGTTACCGAGAATGCGGAGAGGCCGTGATGGTATGCGGCCGAGGAACATTGCGGTTGTCGAGTTTGCAGCGCTTGAAAGATAGTGAAAGTGACCGGTTGCGGTTGACTGTAGTGACATGTTCGTTGCGAGGATGGTATTCATATAAGATTGGACGATGGTAAATGAGCTGTTGAGGTCGTATTTTGTCCATTGTAAGAATACTCCTCTGGAGTCTGGTGCCATGTAAGTGTCGGTGAAGTTCAACCTTGCGACTGTGTTGTTGTGGGTGAAGTCGG…
BRST10446_Li	k141_7518_BRST10446_Li_flag0_multi4075_0000_len6544	6544	YP_009755843.1	YP_009755843.1 polyprotein 1ab [Bellinger River virus] >AXP11707.1 polyprotein 1ab [Bellinger River virus]	92.8	1109	0	k141_7518	6544	6307.62	108440	63.37	270	100	TCCGCATTCTCGGTAACTGGTCCGTCTACGCTCCAGCAATCAACTTCGTTTTCAACGAATCACTCGGAGTCATCCAGTATTTCAACCACGAAGTCCAACCATGTCCAACACAAGTACCGGCTACATGTCCACAACCAGCAACAGTCCAAGAGCCAACACCATGCCCAACAAAACCAGCTGAAACCACGACAACCACAGTCCCAACAGTAACAACGCCTGACGACTGTCACTTCAACCTCAAACTCGCAGTCATCACAACATGTCTAGCAGGTGTATTACTAGCAGCAACAACCGCAATGCTCATCTTCAGACCGAAACAAGACGTCACGAAAAAGTCAAACTTTTACTGACCTTGTTTCTCTGTCACTGCAACGCACAACAAATCACCGACAGCATCCA…
BRST_Re	BRST_Re_k141_478593	1231	QYF49781.1	QYF49781.1 MAG: putative RNA-dependent RNA polymerase [Sichuan farmland cysto-like virus]	37.8	389	2.34e-76	k141_478593	1231	1019.61	14	0.35	0.55	100	TCCCGAGCGATTTCCGGCGACAACACCTTTGCCGATCGGATCACGAGGATCGCCAACAAACTTGCCACGACGAGCTCCGTCGGCGTCCAGCGGGCGACTGAAGTACGGAGAGAAGTAAAGTATCTCAGCCGCGTCTATCAAGTCGTTACGCCAGAACGCCCGTGCACGCGTGAAAGCGCGTCGAATGAGGAACTCACGCATCGTTGAGTCGTATTGTACAACGTCGGACGCGGTTAAGTCCCCGAATTTGAACGCGTCGTCAGCGATCTCCTGCGGGTCGGTGTGGTGAAACACCTCTGGATACATCTCGAACAGCGCGTGCATGCAGCCCGTTGAAAGGGGTTGCAGTACACAGTTGAGCATCCAAGAAGCGCCCTGAACGATACGTTCACGTGTAGC…
BRST_Sp	BRST_Sp_k141_441852	2351	WNO15249.1	WNO15249.1 nonstructural protein [Bat bastrovirus]	94.8	522	0	k141_441852	2351	2151.83	78	0.21	0.73	100	TGTGTATAAGAGACAGCGTCATCGAACAAACCGCACCCGACGCGGTACCGTATTCCTTTTCCAAGTCTGAGGCCGGAACTGTCGAGCATGTCCTACAGAGATACTTCCCGATGGAAGCACCCAGAGAAAACATCTCCACCACCTCCACCCGTCTGCCTCTCGGTGGTGATGCCAAAGGTGTTGTGAGAACGTCACAATTAGGTGAGGAGGAACAATTTGAAAGTAAACCCCATAAGGTTTACCGTTTCAAAGCACCGCAACGCGTTATGATCACGCGCAATCATCAAAAGAACATGCTTCTCCGCACCAATCTCGAACGTCTCACTCACTCCACAAAGAATATGGCCCCTGCTGCCTGTGACAAGCTCGCCAAGAAATTGTTTTCCAAAGTCAAAGACG…
BRST_Sp	BRST_Sp_k141_1719	811	QYJ54470.1	QYJ54470.1 ORF1, partial [Astroviridae sp.]	94.8	270	6.56e-178	k141_1719	811	611.83	35	0.34	1.16	100	CGTTGACACGCTACGTGATTGTGGTTTTGACGAGGAAATATTCTTTGGCTATAACGTTGAGACACTCCCAGAAATTGAACCCACTGCGAGTGAAATTCTTCAAAGCAAGGAAAACCAGCCAATTCCCGAAGAACCTCTGGCTGCTATCACCCCTGAATGGGCCCTTCATTTTAATCTACCAGCCAACCAGATGCCGGGCATCGGACCAGTTTACCTTGCGGAGAATCAACACGACATCCTCGTCCAGGAGTGTCTCAAAGGAGCCGAGAATGAGGAACAACCAAAACCTCTCAGGTCAGTTTTAAAGACAGCATACGACGAATTGATCAAACCCGGTAACAAACCCGACAGACTGCATCTGGAAAACATGTTCGCACTCACGGGCGTTCCCGGTGGAGC…
